# Engineered bacterial siderophore production accelerates rock weathering for carbon removal

**DOI:** 10.1101/2025.04.08.647837

**Authors:** Neil C. Dalvie, Amogh P. Jalihal, Abigail Fitzgibbon, Jan-Tobias Böhnke, Mohammed Hijaz, Quincey A. Justman, Steven J. Davis, Pamela A. Silver, Michael Springer

## Abstract

Silicate mineral weathering (dissolution) is a scalable strategy for capture and storage of CO_2_ but is too slow for industrial deployment. Bacteria can accelerate mineral dissolution by secreting siderophores, molecules that solubilize iron released from the mineral that would otherwise passivate the mineral surface. Here, we investigated how to deploy siderophore-producing bacteria at scale to continuously enhance dissolution of the mineral olivine. We demonstrated that natural genetic regulation precludes continuous siderophore production in mineral bioreactors. To overcome this limitation, we engineered the marine bacterium *Alteromonas macleodii* to enhance its production of siderophores, conferring a 2.6-fold increase in the rate of olivine dissolution. Life Cycle Analysis indicated that renewable feedstocks and minimal replenishment of modified cells are critical to achieve net CO_2_ removal at scale. With these guidelines, we constructed pilot-scale continuous mineral bioreactors that use unprocessed seawater and a renewable acetate feedstock. In reactors with engineered cells, we directly measured removal of 0.50 g CO_2_ per day from the air through alkalinity generation, while a control reactor without cells did not generate alkalinity in net. These platforms and bioprocess principles will inform the design of large-scale, sustainable, unit operations for alkaline mineral processing.
