## Supplementary material for "Engineered bacterial siderophore production accelerates rock weathering for carbon removal": 20260325 Table S1.xlsx

### Sheet: Olivine substrate information
	Sibelco AFS 50 olivine sand (small scale)
	Seive analysis									Composition:
	Size µm	% of seive	Mass in 1 g of olivine	Mass of spherical particle (g)	Number of particles in 1 g	Surface area of particle (µm2)	Surface area in 1 g olivine			Element	Burn product	Mass fraction of burn product	Molar mass of burn product	Molar mass of metal	Stoichiometry of burn product	Mass fraction of metal in olivine	Mass ratio to Mg
	1400	0	0							Mg	MgO	0.5	40.305	24.305	1	0.301513	1
	1000	0	0	0.00474129	0	6.15752e+06	0			Si	SiO2	0.416	60.085	28.085	1	0.194447	0.644904
	710	0	0	0.00172788	0	3.14159e+06	0			Fe	Fe2O3	0.074	159.69	55.845	2	0.0517569	0.171657
	500	0.1	0.001	0.000618426	1.61701	1.58368e+06	2.56082e+06			Cr	Cr2O3	0.0029	151.992	51.996	2	0.00198416	0.00658068
	355	7	0.07	0.000215984	324.097	785398	2.54545e+08			Al	Al2O3	0.0041	101.964	26.982	2	0.00216991	0.00719672
	250	49.8	0.498	7.73032e-05	6442.16	395919	2.55058e+09			Ni	NiO	0.0032	74.693	58.693	1	0.00251453	0.00833969
	180	34	0.34	2.69981e-05	12593.5	196350	2.47273e+09			Mn	MnO	0.0009	70.938	54.938	1	0.000697006	0.00231169
	125	7.5	0.075	1.0077e-05	7442.71	101788	7.57576e+08			O	Loss	0.006				0.444917	1.47561
	90	1.2	0.012	3.37476e-06	3555.81	49087.4	1.74545e+08
	63	0.4	0.004	1.25962e-06	3175.56	25446.9	8.08081e+07
	<63	0.1	0.001	4.3205e-07	2314.55	12469	2.886e+07
			Theoretical surface area (spheres):				0.0063222	m2/g
			Actual measured surface area:				0.2881	m2/g
			Fold change:				45.5696	This difference accounts for jaggedness in the rock
	AGSCO LE30 olivine sand (pilot scale)
	Seive analysis									Composition:
	Size µm	% of seive	Mass in 1 g of olivine	Mass of spherical particle (g)	Number of particles in 1 g	Surface area of particle (µm2)	Surface area in 1 g olivine			Element	Burn product	Mass fraction of burn product	Molar mass of burn product	Molar mass of metal	Stoichiometry of burn product	Mass fraction of metal in olivine	Mass ratio to Mg
	1000	0.1	0.001	0.013823	0.0723432	1.25664e+07	909091			Mg	MgO	0.498	40.305	24.305	1	0.300307	1
	710	13.1	0.131	0.00172788	75.8156	3.14159e+06	2.38182e+08			Si	SiO2	0.416	60.085	28.085	1	0.194447	0.647494
	500	38.1	0.381	0.000618426	616.08	1.58368e+06	9.75672e+08			Fe	Fe2O3	0.074	159.69	55.845	2	0.0517569	0.172346
	355	39.5	0.395	0.000215984	1828.83	785398	1.43636e+09			Cr	Cr2O3	0.0045	151.992	51.996	2	0.00307887	0.0102524
	250	7.7	0.077	7.73032e-05	996.077	395919	3.94366e+08			Al	Al2O3	0.0037	101.964	26.982	2	0.00195821	0.00652068
	180	1	0.01	2.69981e-05	370.397	196350	7.27273e+07			Ni	NiO	0.0032	74.693	58.693	1	0.00251453	0.00837318
	125	0.3	0.003	1.0077e-05	297.708	101788	3.0303e+07			Mn	MnO	0.0009	70.938	54.938	1	0.000697006	0.00232097
	90	0.2	0.002	3.37476e-06	592.635	49087.4	2.90909e+07
	63	0.1	0.001	1.25962e-06	793.889	25446.9	2.0202e+07
			Theoretical surface area (spheres):				0.00319782	m2/g
			Fold change:				45.5696	Assume same degree of change from jaggedness
			Predicted actual surface area:				0.145723	m2/g
