## Supplementary material for "Engineered bacterial siderophore production accelerates rock weathering for carbon removal": 20260506 Table S2.xlsx

### Sheet: Tanks and flows
	Chosen parameters
	Measurements
Tank geometry:	Small scale			Pilot tanks			Imaginary large scale
Tank area				0.0484			78.5398			m2
Height of mineral pile				0.06			1			m
Total volume of mineral pile				2.904			78539.8			L
Void space				0.294481			0.294481				Calculated from pilot scale (~0.5 mm particles)
Volume of minerals	0.000278788			1.21212			55411.3			L
Olivine density	3.3			3.3			3.3			kg/L
Mass of olivine	0.00092			4			182857			kg
Height of water headspace				0.03			0.3			m
Headspace volume	0.022			1.452			23561.9			L
Mineral surface area	0.2881			0.145723			0.145723			m2/g	Measured or predicted
Seawater flow rate:	Small scale			Pilot tanks			Imaginary large scale
Evaporative loss							0.015			m/day	From heuristics - for an open-top tank
							1178.1			L/day
Lower bound for flow rate							10602.9			L/day	Flow rate for 10% evaporative loss
Upper bound for residence time							2.22222			days	Using headspace volume to calculate residence time
Chosen flow rates	0.1056			1.5			15000			L/day
Residence time	0.208333			0.968			1.5708			days	Using headspace volume to calculate residence time
Dissolution rate:	Small scale			Pilot tanks			Imaginary large scale
	Control with no cells	Wild cells with low feed	Engineered cells with low feed	Control with no cells	Wild cells with low feed	Engineered cells with low feed	Control with no cells	Wild cells with high feed	Engineered cells with low feed
Dissolution calculations	0.0833333	0.0958333	0.2125							mg/L Ni
	0.0088	0.01012	0.02244							mg Ni/day
	0.0083									mg Ni/mg Mg	From sand stoichiometry
	1.06024	1.21928	2.70361	105	203	327	170386	434484	434484	mg Mg/day	At large scale the control tank is assumed to scale with the area of the sand heap. The engineered condition applied the fold change from the small scale rate. The Wild cells with "high feed" are assumed to accelerate dissolution by the same amount.
			10.2003							mg Mg/m2/day	Assume the thick box here is the highest possible specific dissolution rate (excess siderophores and no mass transfer limitations)
Effective surface area for dissolution	0.103942	0.119533	0.265052	10.2938	19.9013	32.0578				m2	Reductions in this number with Wild cells or No cells is due to iron rusting/fouling.
Percent of mineral being dissolved:				1.76599						%	Because only a few percent of the rock is dissolving at pilot scale, the dissolution rate in big tanks essentially scales with the area of the tank, not with the mass of rock.
Magnesium release rate				0.000105			0.170386	0.434484	0.434484	kg Mg/day
Olivine dissolution rate				0.00034965			0.567386	1.44683	1.44683	kg/day
Time to dissolve 1 kg of olivine				2860			1.76247	0.691164	0.691164	days
Time to empty the tank				31.3425			882.96	346.259	346.259	years
Time to dissolve 1 ton of olivine							4.82868	1.8936	1.8936	years
Nutrient flows:	Small scale			Pilot tanks			Imaginary large scale
	Control with no cells	Wild cells with low feed	Engineered cells with low feed	Control with no cells	Wild cells with low feed	Engineered cells with low feed	Control with no cells	Wild cells with high feed	Engineered cells with low feed
R				105	203	327	170386	434484	434484	mg Mg/day	Released from olivine
epsilon (nutrient feed rate)					1.25	1.25		43	1.25	C/Mg	mass ratio needed to accelerate weathering
N					253.75	408.75		1.86828e+07	543105	mg C/day	as acetate
					34.9037	81.75		2.56985e+06	108621	mg N/day	as ammonium chloride. Fixed N/C ratio of 1:5 (for siderophore production)
gamma (inoculation rate of engineered cells)					0	0.125			0.125
A					0	51.0938			67888.2	mg C/day	as Alteromonas culture
					0	7.02803			9338.12	mg N/day	as Alteromonas culture. Fixed N/C ratio (for growth of inoculum)
